## Supplemental Table 1 for "Molecular and spatial transcriptomic classification of midbrain dopamine neurons and their alterations in a LRRK2^G2019S^ model of Parkinson’s disease"

### Sheet: Sheet1
Gene Name	Category
Adcyap1	DA Marker
Adra1b	DA Marker
Aldh1a1	DA Marker
Aldh1a7	DA Marker
Alk	DA Marker
Anxa1	DA Marker
Asic2	DA Marker
Atp8b1	DA Marker
Bcl11a	DA Marker
Bcl11b	DA Marker
Bmpr1b	DA Marker
Bsn	DA Marker
C1ql1	DA Marker
C1ql3	DA Marker
Cadm2	DA Marker
Calb1	DA Marker
Calb2	DA Marker
Calcr	DA Marker
Cald1	DA Marker
Car10	DA Marker
Cbln1	DA Marker
Cbln4	DA Marker
Ccdc68	DA Marker
Cck	DA Marker
Cfap61	DA Marker
Cgnl1	DA Marker
Cntnap5c	DA Marker
Col12a1	DA Marker
Col23a1	DA Marker
Col24a1	DA Marker
Crhbp	DA Marker
Crym	DA Marker
Cthrc1	DA Marker
Cyp26b1	DA Marker
Ddc	DA Marker
Ddt	DA Marker
Dgkk	DA Marker
Dkk2	DA Marker
Dlk1	DA Marker
Dnah9	DA Marker
Drd2	DA Marker
Dscaml1	DA Marker
Dsg2	DA Marker
Ebf2	DA Marker
Egfr	DA Marker
Egr1	DA Marker
Fam163a	DA Marker
Fras1	DA Marker
Fstl5	DA Marker
Gem	DA Marker
Gfra1	DA Marker
Gfra2	DA Marker
Grp	DA Marker
Gucy1a1	DA Marker
Hcrtr1	DA Marker
Hcrtr2	DA Marker
Hpgd	DA Marker
Hs3st2	DA Marker
Hs6st2	DA Marker
Hs6st3	DA Marker
Ids	DA Marker
Igf1	DA Marker
Igfbp2	DA Marker
Kcnh5	DA Marker
Kcnh7	DA Marker
Kcnk9	DA Marker
Kcnmb2	DA Marker
L3mbtl4	DA Marker
Ldb2	DA Marker
Lepr	DA Marker
Lhx9	DA Marker
Lmo3	DA Marker
Lpar1	DA Marker
Lpl	DA Marker
Man1a	DA Marker
Megf11	DA Marker
Mid1	DA Marker
Ndnf	DA Marker
Ndst3	DA Marker
Ndst4	DA Marker
Neurod6	DA Marker
Npas2	DA Marker
Nrp1	DA Marker
Nt5e	DA Marker
Ntng1	DA Marker
Ntsr1	DA Marker
Nxph4	DA Marker
Otx2	DA Marker
Pcsk6	DA Marker
Pde11a	DA Marker
Pitx3	DA Marker
Pld5	DA Marker
Plekhg1	DA Marker
Plpp4	DA Marker
Plxnc1	DA Marker
Postn	DA Marker
Prlr	DA Marker
Ptprk	DA Marker
Ptprt	DA Marker
Rarb	DA Marker
Rmst	DA Marker
Runx2	DA Marker
Sema5b	DA Marker
Shisa6	DA Marker
Shisa9	DA Marker
Sinhcaf	DA Marker
Slc12a5	DA Marker
Slc24a4	DA Marker
Slc44a5	DA Marker
Slc6a3	DA Marker
Sncg	DA Marker
Sntb1	DA Marker
Sntg2	DA Marker
Sorcs2	DA Marker
Sorcs3	DA Marker
Sox2ot	DA Marker
Sox6	DA Marker
Spp1	DA Marker
Stac	DA Marker
Stard13	DA Marker
Sulf1	DA Marker
Synpr	DA Marker
Tacr3	DA Marker
Tafa2	DA Marker
Tafa4	DA Marker
Th	DA Marker
Thsd7b	DA Marker
Tmem132d	DA Marker
Tmem200a	DA Marker
Tmem232	DA Marker
Tnfrsf19	DA Marker
Ubqln2	DA Marker
Unc13c	DA Marker
Unc5d	DA Marker
Vcan	DA Marker
Vill	DA Marker
Vwc2	DA Marker
Wnt5a	DA Marker
Wnt7b	DA Marker
Zeb2	DA Marker
Zfp804b	DA Marker
Aqp4	Glial Marker
Gfap	Glial Marker
Slc1a2	Glial Marker
Vim	Glial Marker
Adgra1	GPCR
Adgra3	GPCR
Adgrg1	GPCR
Adgrv1	GPCR
Gpr101	GPCR
Gpr108	GPCR
Gpr150	GPCR
Gpr151	GPCR
Gpr153	GPCR
Gpr155	GPCR
Gpr158	GPCR
Gpr17	GPCR
Gpr173	GPCR
Gpr176	GPCR
Gpr26	GPCR
Gpr37	GPCR
Gpr39	GPCR
Gpr61	GPCR
Gpr63	GPCR
Gpr83	GPCR
Gpr85	GPCR
Gpr89	GPCR
Lgr4	GPCR
Abat	Inhibitory Marker
Gad1	Inhibitory Marker
Gad2	Inhibitory Marker
Pvalb	Inhibitory Marker
Slc32a1	Inhibitory Marker
Sst	Inhibitory Marker
Vip	Inhibitory Marker
Asic1	Ion Channel
Cacfd1	Ion Channel
Cacna1a	Ion Channel
Cacna1b	Ion Channel
Cacna1c	Ion Channel
Cacna1d	Ion Channel
Cacna1e	Ion Channel
Cacna1g	Ion Channel
Cacna1h	Ion Channel
Cacna1i	Ion Channel
Cacna2d1	Ion Channel
Cacna2d2	Ion Channel
Cacna2d3	Ion Channel
Cacnb1	Ion Channel
Cacnb2	Ion Channel
Cacnb3	Ion Channel
Cacnb4	Ion Channel
Cacng2	Ion Channel
Cacng3	Ion Channel
Cacng4	Ion Channel
Cacng5	Ion Channel
Clcc1	Ion Channel
Clcn1	Ion Channel
Clcn2	Ion Channel
Clcn3	Ion Channel
Clcn5	Ion Channel
Clcn6	Ion Channel
Clcn7	Ion Channel
Clic1	Ion Channel
Clic4	Ion Channel
Clic6	Ion Channel
Clns1a	Ion Channel
Hcn1	Ion Channel
Hcn2	Ion Channel
Hcn3	Ion Channel
Kcna1	Ion Channel
Kcna2	Ion Channel
Kcna3	Ion Channel
Kcna4	Ion Channel
Kcna6	Ion Channel
Kcnab1	Ion Channel
Kcnab2	Ion Channel
Kcnb1	Ion Channel
Kcnb2	Ion Channel
Kcnc1	Ion Channel
Kcnc2	Ion Channel
Kcnc3	Ion Channel
Kcnc4	Ion Channel
Kcnd2	Ion Channel
Kcnd3	Ion Channel
Kcnh2	Ion Channel
Kcnj10	Ion Channel
Kcnj11	Ion Channel
Kcnj12	Ion Channel
Kcnj16	Ion Channel
Kcnj2	Ion Channel
Kcnj6	Ion Channel
Kcnj9	Ion Channel
Kcnk1	Ion Channel
Kcnk13	Ion Channel
Kcnk2	Ion Channel
Kcnma1	Ion Channel
Kcnmb4	Ion Channel
Kcnn2	Ion Channel
Kcnn3	Ion Channel
Kcnq2	Ion Channel
Kcnq3	Ion Channel
Kcnq5	Ion Channel
Kcns2	Ion Channel
Kcns3	Ion Channel
Kcnt1	Ion Channel
Kcnt2	Ion Channel
Nalcn	Ion Channel
Scn1a	Ion Channel
Scn1b	Ion Channel
Scn2b	Ion Channel
Scn3a	Ion Channel
Scn3b	Ion Channel
Scn8a	Ion Channel
Scn9a	Ion Channel
Scnm1	Ion Channel
Aif1	Microglial Marker
Tmem119	Microglial Marker
Ace	Neuropeptide
Agt	Neuropeptide
Calca	Neuropeptide
Calcb	Neuropeptide
Cartpt	Neuropeptide
Cbln2	Neuropeptide
Chga	Neuropeptide
Chgb	Neuropeptide
Cort	Neuropeptide
Crh	Neuropeptide
Dbi	Neuropeptide
Gal	Neuropeptide
Ghrh	Neuropeptide
Nln	Neuropeptide
Nmb	Neuropeptide
Npb	Neuropeptide
Nppc	Neuropeptide
Npw	Neuropeptide
Npy	Neuropeptide
Nts	Neuropeptide
Nucb2	Neuropeptide
Pdyn	Neuropeptide
Penk	Neuropeptide
Pnoc	Neuropeptide
Pomc	Neuropeptide
Pthlh	Neuropeptide
Rln1	Neuropeptide
Rln3	Neuropeptide
Scg2	Neuropeptide
Scg3	Neuropeptide
Scg5	Neuropeptide
Tac1	Neuropeptide
Trh	Neuropeptide
Trhde	Neuropeptide
Adcyap1r1	Neuropeptide Receptor
Adipoq	Neuropeptide Receptor
Adipor1	Neuropeptide Receptor
Adipor2	Neuropeptide Receptor
Adora1	Neuropeptide Receptor
Adra1a	Neuropeptide Receptor
Adrb2	Neuropeptide Receptor
Agtr1a	Neuropeptide Receptor
Agtr2	Neuropeptide Receptor
Aplnr	Neuropeptide Receptor
Avpr1a	Neuropeptide Receptor
Bdkrb1	Neuropeptide Receptor
Cckar	Neuropeptide Receptor
Cckbr	Neuropeptide Receptor
Cnr1	Neuropeptide Receptor
Cnr2	Neuropeptide Receptor
Cnrip1	Neuropeptide Receptor
Crhr1	Neuropeptide Receptor
Crhr2	Neuropeptide Receptor
Galr1	Neuropeptide Receptor
Galr2	Neuropeptide Receptor
Ghsr	Neuropeptide Receptor
Grpr	Neuropeptide Receptor
Mc3r	Neuropeptide Receptor
Mchr1	Neuropeptide Receptor
Nmbr	Neuropeptide Receptor
Npr2	Neuropeptide Receptor
Npy1r	Neuropeptide Receptor
Npy2r	Neuropeptide Receptor
Npy5r	Neuropeptide Receptor
Ntsr2	Neuropeptide Receptor
Ogfr	Neuropeptide Receptor
Ogfrl1	Neuropeptide Receptor
Opcml	Neuropeptide Receptor
Oprk1	Neuropeptide Receptor
Oprl1	Neuropeptide Receptor
Oprm1	Neuropeptide Receptor
Oxtr	Neuropeptide Receptor
P2ry1	Neuropeptide Receptor
P2ry12	Neuropeptide Receptor
Pth1r	Neuropeptide Receptor
Rxfp1	Neuropeptide Receptor
Rxfp3	Neuropeptide Receptor
Sigmar1	Neuropeptide Receptor
Sstr1	Neuropeptide Receptor
Sstr2	Neuropeptide Receptor
Sstr3	Neuropeptide Receptor
Sstr5	Neuropeptide Receptor
Tacr1	Neuropeptide Receptor
Trhr	Neuropeptide Receptor
Adra1d	Neurotransmitter Receptor
Adra2a	Neurotransmitter Receptor
Adra2c	Neurotransmitter Receptor
Chrm1	Neurotransmitter Receptor
Chrm2	Neurotransmitter Receptor
Chrm3	Neurotransmitter Receptor
Chrm4	Neurotransmitter Receptor
Chrm5	Neurotransmitter Receptor
Chrna1	Neurotransmitter Receptor
Chrna3	Neurotransmitter Receptor
Chrna4	Neurotransmitter Receptor
Chrna5	Neurotransmitter Receptor
Chrna6	Neurotransmitter Receptor
Chrna7	Neurotransmitter Receptor
Chrnb2	Neurotransmitter Receptor
Chrnb3	Neurotransmitter Receptor
Chrnb4	Neurotransmitter Receptor
Drd1	Neurotransmitter Receptor
Drd3	Neurotransmitter Receptor
Drd4	Neurotransmitter Receptor
Drd5	Neurotransmitter Receptor
Gabarap	Neurotransmitter Receptor
Gabarapl1	Neurotransmitter Receptor
Gabarapl2	Neurotransmitter Receptor
Gabbr1	Neurotransmitter Receptor
Gabbr2	Neurotransmitter Receptor
Gabra1	Neurotransmitter Receptor
Gabra2	Neurotransmitter Receptor
Gabra3	Neurotransmitter Receptor
Gabra4	Neurotransmitter Receptor
Gabra5	Neurotransmitter Receptor
Gabrb1	Neurotransmitter Receptor
Gabrb2	Neurotransmitter receptor
Gabrb3	Neurotransmitter Receptor
Gabrd	Neurotransmitter Receptor
Gabre	Neurotransmitter Receptor
Gabrg1	Neurotransmitter Receptor
Gabrg2	Neurotransmitter Receptor
Gabrg3	Neurotransmitter Receptor
Gabrq	Neurotransmitter Receptor
Glra1	Neurotransmitter Receptor
Glra2	Neurotransmitter Receptor
Glra3	Neurotransmitter receptor
Glra4	Neurotransmitter receptor
Glrb	Neurotransmitter Receptor
Gria1	Neurotransmitter Receptor
Gria2	Neurotransmitter Receptor
Gria3	Neurotransmitter Receptor
Gria4	Neurotransmitter Receptor
Grid1	Neurotransmitter Receptor
Grid2	Neurotransmitter Receptor
Grik1	Neurotransmitter Receptor
Grik2	Neurotransmitter Receptor
Grik3	Neurotransmitter Receptor
Grik4	Neurotransmitter Receptor
Grik5	Neurotransmitter Receptor
Grin1	Neurotransmitter Receptor
Grin2a	Neurotransmitter Receptor
Grin2b	Neurotransmitter Receptor
Grin2c	Neurotransmitter Receptor
Grin2d	Neurotransmitter Receptor
Grin3a	Neurotransmitter Receptor
Grina	Neurotransmitter Receptor
Grm1	Neurotransmitter Receptor
Grm2	Neurotransmitter Receptor
Grm3	Neurotransmitter Receptor
Grm4	Neurotransmitter Receptor
Grm5	Neurotransmitter Receptor
Grm7	Neurotransmitter Receptor
Grm8	Neurotransmitter Receptor
Hrh1	Neurotransmitter Receptor
Hrh3	Neurotransmitter Receptor
Htr1a	Neurotransmitter Receptor
Htr1b	Neurotransmitter Receptor
Htr1d	Neurotransmitter Receptor
Htr1f	Neurotransmitter Receptor
Htr2a	Neurotransmitter Receptor
Htr2c	Neurotransmitter Receptor
Htr4	Neurotransmitter Receptor
Htr5a	Neurotransmitter Receptor
Htr5b	Neurotransmitter Receptor
Htr6	Neurotransmitter Receptor
Htr7	Neurotransmitter Receptor
Shisa4	Neurotransmitter Receptor
Slc17a6	Neurotransmitter Transporter
Slc17a7	Neurotransmitter Transporter
Slc17a8	Neurotransmitter Transporter
Slc18a2	Neurotransmitter Transporter
Slc18a3	Neurotransmitter Transporter
Slc1a1	Neurotransmitter Transporter
Slc1a3	Neurotransmitter Transporter
Slc1a4	Neurotransmitter Transporter
Slc1a6	Neurotransmitter Transporter
Slc38a1	Neurotransmitter Transporter
Slc38a2	Neurotransmitter Transporter
Slc38a7	Neurotransmitter Transporter
Slc5a7	Neurotransmitter Transporter
Slc6a11	Neurotransmitter Transporter
Slc6a17	Neurotransmitter Transporter
Slc6a9	Neurotransmitter Transporter
Bmp4	Oligodendrocyte Marker
Cnp	Oligodendrocyte Marker
Cspg4	Oligodendrocyte Marker
Mbp	Oligodendrocyte Marker
Mog	Oligodendrocyte Marker
Olig2	Oligodendrocyte Marker
Pdgfra	Oligodendrocyte Marker
Agtr1b	Other
Ankfn1	Other
Atp1b3	Other
Atp2b1	Other
Atp2b2	Other
Atp2b3	Other
Atp2b4	Other
Atp2c1	Other
Bdnf	Other
Cadps	Other
Cadps2	Other
Caly	Other
Chat	Other
Nampt	Other
Necab1	Other
Nlgn2	Other
Nlgn3	Other
Nrg1	Other
Nrxn1	Other
Nrxn2	Other
Nrxn3	Other
Nxpe3	Other
Nxph1	Other
Nxph3	Other
Sdf4	Other
Shank3	Other
Shisa5	Other
Shisa7	Other
Slc24a2	Other
Slc6a1	Other
Adgrl2	Serotonin Marker
Cplx2	Serotonin Marker
Cxcl14	Serotonin Marker
Hs3st4	Serotonin Marker
Hs3st5	Serotonin Marker
Kctd8	Serotonin Marker
Mctp1	Serotonin Marker
Met	Serotonin Marker
Nhsl1	Serotonin Marker
Nos1	Serotonin Marker
Npas1	Serotonin Marker
Phlda1	Serotonin Marker
Pou3f2	Serotonin Marker
Ret	Serotonin Marker
Rspo3	Serotonin Marker
Slc6a4	Serotonin Marker
Sox14	Serotonin Marker
St8sia2	Serotonin Marker
Tmem255a	Serotonin Marker
Tph2	Serotonin Marker
Trpc5	Serotonin Marker
